# A comprehensive temporal patterning gene network in *Drosophila* medulla neuroblasts revealed by single-cell RNA sequencing

**DOI:** 10.1101/2021.06.12.448145

**Authors:** Hailun Zhu, Sihai Dave Zhao, Alokananda Ray, Yu Zhang, Xin Li

## Abstract

During development, neural stem cells are temporally patterned to sequentially generate a variety of neural types before exiting the cell cycle. Temporal patterning is well-studied in *Drosophila*, where neural stem cells called neuroblasts sequentially express cascades of Temporal Transcription Factors (TTFs) to control the birth-order dependent neural specification. However, currently known TTFs were mostly identified through candidate approaches and may not be complete. In addition, many fundamental questions remain concerning the TTF cascade initiation, progression, and termination. It is also not known why temporal progression only happens in neuroblasts but not in their differentiated progeny. In this work, we performed single-cell RNA sequencing of *Drosophila* medulla neuroblasts of all ages to study the temporal patterning process with single-cell resolution. Our scRNA-seq data revealed that sets of genes involved in different biological processes show high to low or low to high gradients as neuroblasts age. We also identified a list of novel TTFs, and experimentally characterized their roles in the temporal progression and neural fate specification. Our study revealed a comprehensive temporal gene network that patterns medulla neuroblasts from start to end. Furthermore, we found that the progression and termination of this temporal cascade also require transcription factors differentially expressed along the differentiation axis (neuroblasts -> -> neurons). Lola proteins function as a speed modulator of temporal progression in neuroblasts; while Nerfin-1, a factor required to suppress de-differentiation in post-mitotic neurons, acts at the final temporal stage together with the last TTF of the cascade, to promote the switch to gliogenesis and the cell cycle exit. Our comprehensive study of the medulla neuroblast temporal cascade illustrated mechanisms that might be conserved in the temporal patterning of neural stem cells.
