## Supplementary Table 1 for "A comprehensive temporal patterning gene network in *Drosophila* medulla neuroblasts revealed by single-cell RNA sequencing"

### Sheet: SuppTable1_List_Drosophila_cell
phase	geneID	gene name
G2/M	FBgn0000063	Mps1
G2/M	FBgn0000147	aurA
G2/M	FBgn0000405	CycB
G2/M	FBgn0001086	fzy
G2/M	FBgn0002673	twe
G2/M	FBgn0003041	pbl
G2/M	FBgn0003346	RanGAP
G2/M	FBgn0003525	stg
G2/M	FBgn0003545	sub
G2/M	FBgn0003607	Su(var)205
G2/M	FBgn0004106	Cdk1
G2/M	FBgn0004378	Klp61F
G2/M	FBgn0005683	pie
G2/M	FBgn0011692	pav
G2/M	FBgn0015391	glu
G2/M	FBgn0027948	msps
G2/M	FBgn0029881	pigs
G2/M	FBgn0029970	Nek2
G2/M	FBgn0030082	HP1b
G2/M	FBgn0031091	Phf7
G2/M	FBgn0031696	Bub1
G2/M	FBgn0033845	mars
G2/M	FBgn0034282	Mapmodulin
G2/M	FBgn0034657	LBR
G2/M	FBgn0035769	CTCF
G2/M	FBgn0037613	Cks85A
G2/M	FBgn0037675	HP1e
G2/M	FBgn0039019	HP1c
G2/M	FBgn0039680	Cap-D2
G2/M	FBgn0040232	cmet
G2/M	FBgn0040233	cana
G2/M	FBgn0261385	scra
G2/M	FBgn0263855	BubR1
G2/M	FBgn0264291	Det
G2/M	FBgn0264848	vih
G2/M	FBgn0278608	Dsp1
G2/M	FBgn0284220	Top2
S	FBgn0002906	Blm
S	FBgn0003479	spn-A
S	FBgn0005655	PCNA
S	FBgn0010382	CycE
S	FBgn0011704	RnrS
S	FBgn0011762	DNApol-alpha50
S	FBgn0013548	l(2)dtl
S	FBgn0014861	Mcm2
S	FBgn0015546	spel1
S	FBgn0015553	tos
S	FBgn0015929	dpa
S	FBgn0017577	Mcm5
S	FBgn0024920	Ts
S	FBgn0025815	Mcm6
S	FBgn0025832	Fen1
S	FBgn0026143	Cdc45
S	FBgn0028476	Usp1
S	FBgn0032635	CG15141
S	FBgn0032698	CG10336
S	FBgn0032813	PCNA2
S	FBgn0032906	RPA2
S	FBgn0033526	Caf1-105
S	FBgn0034495	CG11788
S	FBgn0035918	Cdc6
S	FBgn0041186	Slbp
S	FBgn0052251	Claspin
S	FBgn0259113	DNApol-alpha180
S	FBgn0260985	RfC4
S	FBgn0261976	Psf2
