## Supplementary Table 2 for "A comprehensive temporal patterning gene network in *Drosophila* medulla neuroblasts revealed by single-cell RNA sequencing"

### Sheet: genes with corr and fdr
gene	corr	pval	fdr
lncRNA:CR33938	-0.776675	0	0
Ten-a	-0.756234	0	0
Eno	-0.732054	0	0
bic	-0.729465	0	0
stai	-0.693041	0	0
GstD1	-0.690199	0	0
RpS21	-0.689117	0	0
Idh	-0.686646	0	0
Glo1	-0.677079	0	0
RpL41	-0.665134	0	0
RpL24	-0.653264	0	0
RpL17	-0.651678	0	0
eEF1beta	-0.647563	0	0
CG2852	-0.641057	4.02663501360616e-320	2.64758712535857e-317
Nop60B	-0.639726	2.19114161405426e-318	1.38926203836805e-315
RpS4	-0.638386	1.20229036991265e-316	7.36008997853481e-314
RpS12	-0.635242	1.33749766685143e-312	7.91486535987116e-310
GstD3	-0.633184	5.62750807433496e-310	3.22275e-307
tra	-0.630994	3.31482e-307	1.78327e-304
Mdh2	-0.627571	6.38604e-303	3.23918e-300
Syp	-0.627169	2.01592e-302	9.94131e-300
CG6770	-0.625462	2.61914e-300	1.25669e-297
RpS2	-0.625224	5.14337e-300	2.4029e-297
RpL23	-0.624561	3.37492e-299	1.53628e-296
Tpi	-0.624378	5.66562e-299	2.51454e-296
RpL7A	-0.624185	9.77817e-299	4.13314e-296
RpL35A	-0.61902	1.89576e-292	7.31639e-290
awd	-0.614456	5.44327e-287	2.01322e-284
RpS26	-0.611307	2.81488e-283	1.01985e-280
dmrt99B	-0.607754	3.88916e-279	1.38089e-276
RpS9	-0.607566	6.43021e-279	2.23834e-276
drl	-0.605913	5.18348e-277	1.76966e-274
CenG1A	-0.604511	2.10653e-275	7.05608e-273
Prosap	-0.604467	2.36914e-275	7.78877e-273
Gapdh1	-0.602993	1.13917e-273	3.54803e-271
Oaz	-0.599045	3.31792e-269	9.98355e-267
RpS28b	-0.59883	5.77269e-269	1.70804e-266
CG8036	-0.590361	1.32536e-259	3.61985e-257
RpL40	-0.589251	2.13106e-258	5.73222e-256
Aldh	-0.586369	2.74729e-255	7.27949e-253
Gapdh2	-0.585096	6.34644e-254	1.63287e-251
ey	-0.584953	9.03504e-254	2.29141e-251
RpL12	-0.58194	1.44034e-250	3.60146e-248
opa	-0.57601	2.31422e-244	5.70615e-242
CG15646	-0.574944	2.93393e-243	7.13507e-241
Pglym78	-0.573719	5.35269e-242	1.26702e-239
RpS15Aa	-0.564148	2.53872e-232	5.70505e-230
COX7A	-0.561492	1.08151e-229	2.40001e-227
CG3566	-0.55919	1.96631e-227	4.25707e-225
Nacalpha	-0.557957	3.13798e-226	6.71187e-224
RpL37A	-0.556138	1.82766e-224	3.81722e-222
RpS23	-0.549496	4.14814e-218	8.46458e-216
RpS3	-0.547233	5.62773e-216	1.12257e-213
Echs1	-0.546512	2.6658e-215	5.25844e-213
eEF2	-0.545942	9.10998e-215	1.77725e-212
Ald	-0.544897	8.60473e-214	1.66043e-211
RpL39	-0.538318	9.89439e-208	1.81088e-205
RpLP2	-0.537244	9.36468e-207	1.69644e-204
RpL13A	-0.53621	8.11002e-206	1.45432e-203
RpL18	-0.534117	6.24505e-204	1.10868e-201
PyK	-0.532857	8.41191e-203	1.47858e-200
RpL26	-0.531753	8.13739e-202	1.40256e-199
GILT1	-0.530932	4.36779e-201	7.45591e-199
RpS17	-0.529044	2.05472e-199	3.4091e-197
CG5532	-0.528238	1.05566e-198	1.7353e-196
Neb-cGP	-0.527511	4.60399e-198	7.49858e-196
pAbp	-0.526262	5.72751e-197	9.24368e-195
Pfk	-0.526006	9.6035e-197	1.53595e-194
RpS25	-0.525803	1.44479e-196	2.29011e-194
CG9471	-0.525548	2.41254e-196	3.79025e-194
Ran	-0.52507	6.3007e-196	9.72664e-194
Dtg	-0.524937	8.223e-196	1.25847e-193
Jafrac1	-0.524853	9.71992e-196	1.47485e-193
RpS20	-0.522757	6.40937e-194	9.56181e-192
RpS30	-0.52194	3.25118e-193	4.80986e-191
CG9281	-0.520586	4.74773e-192	6.96582e-190
vig	-0.515791	5.74985e-188	8.16617e-186
RpL30	-0.515483	1.0466e-187	1.47463e-185
Atox1	-0.515272	1.57604e-187	2.2031e-185
CG6180	-0.512995	1.28979e-185	1.78888e-183
CG2865	-0.51138	2.8753e-184	3.89658e-182
NetA	-0.510364	2.01024e-183	2.68329e-181
RpL29	-0.508571	6.10503e-182	8.02834e-180
RpL35	-0.508039	1.67539e-181	2.17103e-179
ATPsynE	-0.507877	2.28016e-181	2.93331e-179
RpL14	-0.50756	4.15122e-181	5.30191e-179
RpL36A	-0.506957	1.29855e-180	1.64665e-178
CG12288	-0.506606	2.51612e-180	3.16799e-178
Eip55E	-0.506073	6.88145e-180	8.60327e-178
RpL5	-0.504853	6.8008e-179	8.38435e-177
CG1124	-0.503315	1.20992e-177	1.48135e-175
Gp150	-0.50254	5.12251e-177	6.22876e-175
RpL6	-0.500571	1.9765e-175	2.37086e-173
HIP-R	-0.500257	3.53177e-175	4.20802e-173
CG13108	-0.499668	1.04564e-174	1.23755e-172
GstS1	-0.498713	6.06992e-174	7.04309e-172
CG32354	-0.495858	1.12305e-171	1.28629e-169
Hsc70-4	-0.494428	1.50593e-170	1.70285e-168
trn	-0.494313	1.85452e-170	2.08375e-168
GlyP	-0.493856	4.24536e-170	4.74012e-168
Nlp	-0.492372	6.167e-169	6.80018e-167
roh	-0.492138	9.40252e-169	1.03039e-166
Gdh	-0.490196	3.04827e-167	3.29975e-165
Rpi	-0.488993	2.60095e-166	2.78161e-164
Tom7	-0.487599	3.08875e-165	3.2835e-163
CG6084	-0.487457	3.97287e-165	4.19823e-163
Vdup1	-0.485156	2.29694e-163	2.38465e-161
hdly	-0.482783	1.45918e-161	1.48027e-159
tko	-0.481489	1.3852e-160	1.38935e-158
Ufc1	-0.481188	2.33331e-160	2.32715e-158
Tctp	-0.479895	2.18502e-159	2.16707e-157
ATPsynF	-0.478906	1.20111e-158	1.17808e-156
CG5214	-0.478616	1.9781e-158	1.92951e-156
RpL27A	-0.477615	1.1009e-157	1.06799e-155
porin	-0.476285	1.06949e-156	1.0263e-154
nop5	-0.475371	5.07426e-156	4.84319e-154
Orct2	-0.474546	2.05847e-155	1.95422e-153
UQCR-Q	-0.4733	1.69403e-154	1.59969e-152
CNBP	-0.47272	4.5113e-154	4.23752e-152
CG42394	-0.472047	1.40106e-153	1.3091e-151
CG7927	-0.471635	2.79641e-153	2.5992e-151
RpL10Ab	-0.471603	2.95403e-153	2.7314e-151
RpL18A	-0.471363	4.42e-153	4.06571e-151
rho	-0.470193	3.13363e-152	2.85288e-150
tun	-0.469747	6.59393e-152	5.97256e-150
Dscam4	-0.467717	1.92926e-150	1.72981e-148
CG2841	-0.46616	2.53291e-149	2.23715e-147
CG2604	-0.465794	4.62844e-149	4.06776e-147
RpS27A	-0.46357	1.77968e-147	1.54876e-145
LanB1	-0.463467	2.10534e-147	1.82322e-145
heph	-0.462448	1.10982e-146	9.56437e-145
Aps	-0.461741	3.50871e-146	3.00919e-144
RpS15	-0.46136	6.51487e-146	5.56051e-144
ATPsynO	-0.459552	1.21272e-144	1.03012e-142
mod	-0.458169	1.12435e-143	9.45998e-142
RpS14a	-0.457715	2.3281e-143	1.94957e-141
RpL19	-0.456808	9.9378e-143	8.24419e-141
CG10424	-0.456233	2.49049e-142	2.05645e-140
sun	-0.456114	3.00874e-142	2.47287e-140
CG1958	-0.455825	4.7719e-142	3.90394e-140
chinmo	-0.455311	1.08194e-141	8.81088e-140
RpS18	-0.454804	2.41878e-141	1.95184e-139
RpS19b	-0.452418	1.05396e-139	8.46651e-138
levy	-0.452162	1.57585e-139	1.26019e-137
NetB	-0.452136	1.64115e-139	1.30652e-137
RpS11	-0.451594	3.84776e-139	3.02254e-137
RpS19a	-0.451568	4.00714e-139	3.13387e-137
mbl	-0.450102	3.98948e-138	3.10637e-136
CG12708	-0.450078	4.14278e-138	3.21165e-136
RpL3	-0.449955	5.01919e-138	3.87416e-136
RpL34a	-0.449743	6.98565e-138	5.36867e-136
Cyp4p2	-0.448175	8.03106e-137	6.11912e-135
Tspo	-0.448094	9.10634e-137	6.90875e-135
Vha13	-0.447785	1.46943e-136	1.11008e-134
ATPsynCF6	-0.447052	4.57218e-136	3.39623e-134
RpL34b	-0.446302	1.45827e-135	1.0787e-133
Hexo1	-0.445529	4.79839e-135	3.53468e-133
smal	-0.445521	4.85864e-135	3.56427e-133
COX7C	-0.443197	1.71295e-133	1.24122e-131
Taldo	-0.442094	9.20396e-133	6.6153e-131
sesB	-0.442066	9.60454e-133	6.87538e-131
sn	-0.441819	1.3995e-132	9.97806e-131
RpL27	-0.440387	1.22812e-131	8.68639e-130
Pen	-0.439881	2.63804e-131	1.85111e-129
CG42674	-0.439763	3.15268e-131	2.20352e-129
FASN1	-0.439708	3.42437e-131	2.37472e-129
Gip	-0.437635	7.74331e-130	5.3076e-128
Dip-B	-0.436578	3.7654e-129	2.56119e-127
Rpt3R	-0.436058	8.17703e-129	5.49874e-127
ed	-0.435501	1.87512e-128	1.25146e-126
CG5590	-0.434735	5.8594e-128	3.89595e-126
REPTOR	-0.43385	2.17369e-127	1.43991e-125
AGBE	-0.433064	6.9479e-127	4.58536e-125
CG42748	-0.43201	3.28549e-126	2.16027e-124
shep	-0.431952	3.57427e-126	2.33476e-124
tzn	-0.431341	8.77703e-126	5.70764e-124
CG13551	-0.431266	9.79308e-126	6.34513e-124
CG8034	-0.430638	2.45974e-125	1.58792e-123
CG2767	-0.429927	6.95124e-125	4.47121e-123
Idh3b	-0.429694	9.77885e-125	6.26729e-123
RpS16	-0.429519	1.26173e-124	8.05734e-123
CG4038	-0.428869	3.25e-124	2.06062e-122
hpRNA:CR32207	-0.428665	4.37753e-124	2.75582e-122
RpL4	-0.427948	1.23957e-123	7.74865e-122
Moe	-0.42716	3.88254e-123	2.41848e-121
CG42239	-0.42698	5.04013e-123	3.12858e-121
RpL22	-0.426262	1.42223e-122	8.79749e-121
CG5535	-0.425582	3.78951e-122	2.33594e-120
CrebA	-0.425509	4.20904e-122	2.58557e-120
kdn	-0.424889	1.02619e-121	6.28204e-120
CG4502	-0.423857	4.50058e-121	2.73626e-119
CG11089	-0.423042	1.44376e-120	8.68531e-119
RpS24	-0.42268	2.41736e-120	1.44496e-118
Sod1	-0.422104	5.48997e-120	3.27058e-118
Pgi	-0.420934	2.8904e-119	1.71616e-117
CG6287	-0.420231	7.81375e-119	4.60855e-117
RpS10b	-0.419442	2.38051e-118	1.39476e-116
CG2812	-0.419394	2.54686e-118	1.48732e-116
CG31673	-0.418727	6.51562e-118	3.78013e-116
GstD9	-0.418641	7.35689e-118	4.24048e-116

### Sheet: enriched GOTERM-BP
Category	Term	Count	%	PValue	Genes	List Total	Pop Hits	Pop Total	Fold Enrichment	Bonferroni	Benjamini	FDR
GOTERM_BP_DIRECT	GO:0002181~cytoplasmic translation	55	29.2553	6.49941e-74	FBGN0017579, FBGN0014026, FBGN0036213, FBGN0039129, FBGN0086710, FBGN0039406, FBGN0038834, FBGN0023170, FBGN0016726, FBGN0086472, FBGN0037351, FBGN0002607, FBGN0261597, FBGN0261596, FBGN0004867, FBGN0261593, FBGN0029785, FBGN0010412, FBGN0010411, FBGN0039857, FBGN0034968, FBGN0033912, FBGN0036825, FBGN0037686, FBGN0064225, FBGN0261606, FBGN0003941, FBGN0003942, FBGN0010409, FBGN0010408, FBGN00298…	171	100	10996	35.3673	3.12622e-71	3.12622e-71	3.08072e-71
GOTERM_BP_DIRECT	GO:0006412~translation	54	28.7234	1.34771e-26	FBGN0017579, FBGN0014026, FBGN0036213, FBGN0039129, FBGN0086710, FBGN0003360, FBGN0039406, FBGN0038834, FBGN0023170, FBGN0016726, FBGN0037351, FBGN0002607, FBGN0261597, FBGN0261596, FBGN0004867, FBGN0029785, FBGN0010412, FBGN0010411, FBGN0039857, FBGN0034968, FBGN0033912, FBGN0036825, FBGN0037686, FBGN0064225, FBGN0261606, FBGN0003941, FBGN0003942, FBGN0010409, FBGN0010408, FBGN0029897, FBGN00325…	171	601	10996	5.77774	6.48247e-24	3.24124e-24	3.19407e-24
GOTERM_BP_DIRECT	GO:0051298~centrosome duplication	18	9.57447	6.00007e-13	FBGN0017579, FBGN0011284, FBGN0037351, FBGN0014026, FBGN0036213, FBGN0086710, FBGN0039359, FBGN0002607, FBGN0261606, FBGN0267727, FBGN0020910, FBGN0003279, FBGN0010409, FBGN0029897, FBGN0032518, FBGN0029785, FBGN0039857, FBGN0033912	171	108	10996	10.7173	2.88583e-10	9.62012e-11	9.48011e-11
GOTERM_BP_DIRECT	GO:0006096~glycolytic process	9	4.78723	4.78423e-09	FBGN0086355, FBGN0267385, FBGN0000064, FBGN0001092, FBGN0014869, FBGN0001091, FBGN0000579, FBGN0003074, FBGN0003071	171	27	10996	21.4347	2.30121e-06	5.75304e-07	5.66932e-07
GOTERM_BP_DIRECT	GO:0000028~ribosomal small subunit assembly	7	3.7234	4.04901e-07	FBGN0005533, FBGN0030136, FBGN0261593, FBGN0039129, FBGN0010412, FBGN0034138, FBGN0004403	171	20	10996	22.5064	0.000194738	3.89515e-05	3.83846e-05
GOTERM_BP_DIRECT	GO:0015992~proton transport	6	3.19149	4.21023e-05	FBGN0026753, FBGN0035032, FBGN0038224, FBGN0016691, FBGN0014391, FBGN0016119	171	26	10996	14.8394	0.0200479	0.0033752	0.00332608
GOTERM_BP_DIRECT	GO:0000027~ribosomal large subunit assembly	5	2.65957	0.000112148	FBGN0032518, FBGN0064225, FBGN0039857, FBGN0034968, FBGN0020910	171	17	10996	18.913	0.0525171	0.00770619	0.00759405
GOTERM_BP_DIRECT	GO:0042254~ribosome biogenesis	6	3.19149	0.00013918	FBGN0014026, FBGN0259937, FBGN0037686, FBGN0010411, FBGN0039406, FBGN0011824	171	33	10996	11.6917	0.0647584	0.00836821	0.00824643
GOTERM_BP_DIRECT	GO:0051297~centrosome organization	7	3.7234	0.000214021	FBGN0017579, FBGN0011284, FBGN0014026, FBGN0039359, FBGN0039857, FBGN0020910, FBGN0033912	171	56	10996	8.03801	0.0978324	0.0114382	0.0112718
GOTERM_BP_DIRECT	GO:0007525~somatic muscle development	6	3.19149	0.000243177	FBGN0265487, FBGN0086355, FBGN0267385, FBGN0014869, FBGN0001091, FBGN0003071	171	37	10996	10.4277	0.110399	0.0116968	0.0115266
GOTERM_BP_DIRECT	GO:0007520~myoblast fusion	5	2.65957	0.00542881	FBGN0086355, FBGN0267385, FBGN0014869, FBGN0001091, FBGN0003071	171	46	10996	6.98958	0.927079	0.237387	0.233933
GOTERM_BP_DIRECT	GO:0006094~gluconeogenesis	3	1.59574	0.00796515	FBGN0086355, FBGN0014869, FBGN0003074	171	9	10996	21.4347	0.978647	0.31927	0.314623
GOTERM_BP_DIRECT	GO:0040018~positive regulation of multicellular organism growth	5	2.65957	0.0101946	FBGN0086365, FBGN0037874, FBGN0015288, FBGN0037328, FBGN0005558	171	55	10996	5.84583	0.992765	0.377201	0.371711
GOTERM_BP_DIRECT	GO:0006123~mitochondrial electron transport, cytochrome c to oxygen	3	1.59574	0.0141653	FBGN0040773, FBGN0040529, FBGN0034877	171	12	10996	16.076	0.998953	0.485804	0.478734
GOTERM_BP_DIRECT	GO:0007155~cell adhesion	6	3.19149	0.0151498	FBGN0010452, FBGN0263219, FBGN0267001, FBGN0020255, FBGN0040309, FBGN0261556	171	94	10996	4.10452	0.999353	0.485804	0.478734
GOTERM_BP_DIRECT	GO:0008340~determination of adult lifespan	8	4.25532	0.0162964	FBGN0053138, FBGN0086355, FBGN0040309, FBGN0014391, FBGN0003360, FBGN0031263, FBGN0004507, FBGN0034877	171	170	10996	3.02607	0.99963	0.489912	0.482782
GOTERM_BP_DIRECT	GO:0009744~response to sucrose	3	1.59574	0.0191402	FBGN0283427, FBGN0267385, FBGN0003071	171	14	10996	13.7794	0.999908	0.541554	0.533672
GOTERM_BP_DIRECT	GO:0051124~synaptic growth at neuromuscular junction	4	2.12766	0.0236096	FBGN0040752, FBGN0266521, FBGN0267001, FBGN0003360	171	40	10996	6.43041	0.99999	0.605848	0.597031
GOTERM_BP_DIRECT	GO:0042273~ribosomal large subunit biogenesis	3	1.59574	0.024736	FBGN0017579, FBGN0037328, FBGN0036825	171	16	10996	12.057	0.999994	0.605848	0.597031
GOTERM_BP_DIRECT	GO:0006099~tricarboxylic acid cycle	4	2.12766	0.0251912	FBGN0037891, FBGN0262559, FBGN0261955, FBGN0001248	171	41	10996	6.27357	0.999995	0.605848	0.597031
GOTERM_BP_DIRECT	GO:0006749~glutathione metabolic process	4	2.12766	0.0358467	FBGN0038020, FBGN0010039, FBGN0001149, FBGN0010226	171	47	10996	5.47269	1	0.821059	0.809111
GOTERM_BP_DIRECT	GO:0009612~response to mechanical stimulus	3	1.59574	0.0411695	FBGN0086355, FBGN0003360, FBGN0003714	171	21	10996	9.1863	1	0.900116	0.887017
GOTERM_BP_DIRECT	GO:2000289~regulation of photoreceptor cell axon guidance	2	1.06383	0.0456712	FBGN0015774, FBGN0015773	171	3	10996	42.8694	1	0.955125	0.941225
GOTERM_BP_DIRECT	GO:0070983~dendrite guidance	3	1.59574	0.0525121	FBGN0015774, FBGN0015773, FBGN0015380	171	24	10996	8.03801	1	1	0.9875
GOTERM_BP_DIRECT	GO:0015986~ATP synthesis coupled proton transport	3	1.59574	0.0525121	FBGN0038224, FBGN0014391, FBGN0016119	171	24	10996	8.03801	1	1	0.9875
GOTERM_BP_DIRECT	GO:0010906~regulation of glucose metabolic process	7	3.7234	0.0567732	FBGN0267385, FBGN0004396, FBGN0014869, FBGN0040309, FBGN0015380, FBGN0000579, FBGN0005558	171	177	10996	2.5431	1	1	0.9875
GOTERM_BP_DIRECT	GO:0031118~rRNA pseudouridine synthesis	2	1.06383	0.0749606	FBGN0259937, FBGN0011824	171	5	10996	25.7216	1	1	0.9875
GOTERM_BP_DIRECT	GO:0000462~maturation of SSU-rRNA from tricistronic rRNA transcript (SSU-rRNA, 5.8S rRNA, LSU-rRNA)	3	1.59574	0.0779796	FBGN0261596, FBGN0034743, FBGN0004403	171	30	10996	6.43041	1	1	0.9875
GOTERM_BP_DIRECT	GO:0005975~carbohydrate metabolic process	5	2.65957	0.0817867	FBGN0053138, FBGN0262559, FBGN0261955, FBGN0004507, FBGN0023477	171	106	10996	3.03321	1	1	0.9875
GOTERM_BP_DIRECT	GO:0008045~motor neuron axon guidance	4	2.12766	0.0820854	FBGN0015774, FBGN0015773, FBGN0010452, FBGN0267001	171	66	10996	3.89722	1	1	0.9875
GOTERM_BP_DIRECT	GO:0008347~glial cell migration	3	1.59574	0.0825382	FBGN0015774, FBGN0015773, FBGN0005558	171	31	10996	6.22298	1	1	0.9875
GOTERM_BP_DIRECT	GO:0009117~nucleotide metabolic process	2	1.06383	0.0892683	FBGN0036111, FBGN0000150	171	6	10996	21.4347	1	1	0.9875
GOTERM_BP_DIRECT	GO:0016200~synaptic target attraction	2	1.06383	0.0892683	FBGN0015774, FBGN0267001	171	6	10996	21.4347	1	1	0.9875
