## Supplementary Table 3 for "A comprehensive temporal patterning gene network in *Drosophila* medulla neuroblasts revealed by single-cell RNA sequencing"

### Sheet: gene with corr and fdr
gene	corr	pval	fdr
Jarid2	0.338508	3.79143e-75	1.21497e-73
CG13928	0.34048	4.65532e-76	1.50814e-74
Bin1	0.340787	3.35179e-76	1.09182e-74
CG11247	0.342323	6.45761e-77	2.11907e-75
fzr	0.344454	6.47861e-78	2.1458e-76
Spf45	0.346124	1.05509e-78	3.54753e-77
Pits	0.346636	6.03587e-79	2.0333e-77
CG8478	0.348422	8.52192e-80	2.90383e-78
nsl1	0.348572	7.2269e-80	2.46729e-78
U2A	0.348716	6.16493e-80	2.10879e-78
CG7879	0.349123	3.94092e-80	1.35325e-78
CG30403	0.35112	4.32426e-81	1.50822e-79
stg	0.351185	4.02652e-81	1.40714e-79
Gmd	0.354171	1.43509e-82	5.08527e-81
Unr	0.354222	1.35478e-82	4.81027e-81
ph-p	0.3547	7.92239e-83	2.83561e-81
CG31365	0.355429	3.48434e-83	1.25217e-81
CG4133	0.356127	1.58406e-83	5.70422e-82
Taf13	0.357183	4.79021e-84	1.73199e-82
Ibf1	0.357285	4.26756e-84	1.54616e-82
Vamp7	0.359504	3.40222e-85	1.24279e-83
Chrac-16	0.359657	2.85413e-85	1.04473e-83
unk	0.361821	2.37294e-86	8.77642e-85
Cnb	0.362438	1.16465e-86	4.32551e-85
CG5151	0.363117	5.30526e-87	1.98283e-85
alt	0.363842	2.28586e-87	8.56135e-86
CG9775	0.364243	1.43327e-87	5.40232e-86
Flo2	0.364584	9.63746e-88	3.64805e-86
CG8243	0.366054	1.73081e-88	6.6509e-87
Nf-YC	0.366193	1.46981e-88	5.66021e-87
Gprk2	0.366331	1.25058e-88	4.83696e-87
endos	0.368099	1.56187e-89	6.06737e-88
RpII33	0.368643	8.21455e-90	3.21218e-88
CG11122	0.369683	2.39878e-90	9.4216e-89
spi	0.370604	8.02283e-91	3.17922e-89
pix	0.373067	4.21976e-92	1.70258e-90
spen	0.374782	5.34824e-93	2.18773e-91
cal1	0.375602	1.98134e-93	8.1612e-92
eIF2gamma	0.377377	2.29227e-94	9.55275e-93
Fbl6	0.377824	1.32744e-94	5.54496e-93
Su(var)2-10	0.378241	7.97702e-95	3.3479e-93
CG7483	0.378455	6.14336e-95	2.59057e-93
lncRNA:CR31044	0.378463	6.08011e-95	2.57e-93
CG4360	0.378552	5.45515e-95	2.31134e-93
Rab2	0.380044	8.73313e-96	3.76309e-94
Sry-delta	0.38075	3.65733e-96	1.58362e-94
spidey	0.380927	2.94199e-96	1.277e-94
brat	0.381452	1.53746e-96	6.70627e-95
tna	0.382167	6.33644e-97	2.79133e-95
Taf12	0.382226	5.89397e-97	2.60288e-95
SMC1	0.384509	3.43144e-98	1.53834e-96
apt	0.384925	2.03959e-98	9.19004e-97
Clamp	0.385978	5.44648e-99	2.47292e-97
CG3689	0.38645	3.00791e-99	1.37627e-97
Rab14	0.386653	2.32887e-99	1.06833e-97
Gprk1	0.386938	1.62691e-99	7.50194e-98
CG9821	0.389089	1.06829e-100	5.01727e-99
CG6617	0.389628	5.38476e-101	2.5357e-99
Lac	0.390059	3.10981e-101	1.47223e-99
hfp	0.390371	2.09102e-101	9.92565e-100
Spc25	0.390556	1.64929e-101	7.84981e-100
Act42A	0.392067	2.38659e-102	1.14822e-100
fl(2)d	0.393661	3.0657e-103	1.48703e-101
CG33116	0.39525	3.91893e-104	1.9166e-102
tll	0.396226	1.10301e-104	5.4093e-103
CG4936	0.396442	8.3196e-105	4.09135e-103
CG32276	0.397228	2.98333e-105	1.47529e-103
glec	0.398024	1.05292e-105	5.23599e-104
Lsm12	0.399197	2.25686e-106	1.12862e-104
ReepB	0.399967	8.18769e-107	4.11773e-105
lili	0.401076	1.89183e-107	9.59593e-106
unc-119	0.401279	1.44468e-107	7.36994e-106
Ppa	0.401637	8.99207e-108	4.62714e-106
Cap-G	0.402478	2.94336e-108	1.519e-106
Dpit47	0.402502	2.8476e-108	1.47386e-106
Snr1	0.40278	1.96818e-108	1.02167e-106
tou	0.402833	1.83464e-108	9.55144e-107
scro	0.402906	1.66362e-108	8.68654e-107
Bgb	0.403604	6.55546e-109	3.45338e-107
CG8173	0.404014	3.78926e-109	2.0021e-107
osa	0.40574	3.74125e-110	1.98857e-108
ncd	0.406203	2.00783e-110	1.07689e-108
cg	0.406737	9.76005e-111	5.25061e-109
CG33695	0.408291	1.19075e-111	6.48447e-110
mei-S332	0.408706	6.78457e-112	3.71748e-110
MED19	0.412431	4.15431e-114	2.31196e-112
HDAC1	0.41526	8.30106e-116	4.64886e-114
REPTOR-BP	0.415471	6.19224e-116	3.47882e-114
chrb	0.416683	1.14294e-116	6.50341e-115
Bap60	0.417436	3.98671e-117	2.27576e-115
dmt	0.417856	2.21458e-117	1.26824e-115
gus	0.418252	1.27127e-117	7.30382e-116
l(2)05714	0.418683	6.93643e-118	4.01115e-116
CG5746	0.419026	4.27801e-118	2.49008e-116
CG8188	0.419743	1.55704e-118	9.15301e-117
U2af38	0.420732	3.85003e-119	2.27832e-117
CG7523	0.42304	1.44812e-120	8.68531e-119
Ref1	0.423285	1.02057e-120	6.16267e-119
Cp190	0.423493	7.57963e-121	4.59253e-119
ytr	0.424473	1.86316e-121	1.13666e-119
nmo	0.428504	5.53186e-124	3.47022e-122
LBR	0.428853	3.32796e-124	2.10254e-122
CG15514	0.429454	1.38668e-124	8.82357e-123
CG7154	0.431952	3.57717e-126	2.33476e-124
ewg	0.435516	1.83443e-128	1.22893e-126
Pka-C1	0.436116	7.49646e-129	5.06025e-127
sina	0.436144	7.19199e-129	4.87326e-127
CG15107	0.437154	1.59084e-129	1.08624e-127
2021-09-02	0.438076	3.99345e-130	2.7479e-128
InR	0.43904	9.37197e-131	6.47395e-129
CG7185	0.439708	3.42387e-131	2.37472e-129
GMF	0.440252	1.50438e-131	1.05981e-129
CG17724	0.440599	8.90547e-132	6.32395e-130
D1	0.442473	5.16821e-133	3.72973e-131
Caper	0.443224	1.64462e-133	1.1966e-131
pros	0.443635	8.77222e-134	6.40878e-132
mnb	0.447581	2.01574e-136	1.50359e-134
Rca1	0.447674	1.74642e-136	1.30819e-134
woc	0.447779	1.48324e-136	1.11576e-134
mamo	0.449403	1.18767e-137	9.08821e-136
Dyrk2	0.451606	3.7761e-139	2.97943e-137
prod	0.452129	1.66103e-139	1.31644e-137
tum	0.45496	1.89058e-141	1.53258e-139
fra	0.457486	3.36045e-143	2.80085e-141
baz	0.4592	2.14132e-144	1.81023e-142
row	0.464854	2.17138e-148	1.89894e-146
CG17343	0.466692	1.05174e-149	9.33577e-148
spdo	0.467285	3.94846e-150	3.52247e-148
scra	0.467898	1.43045e-150	1.28908e-148
Pabp2	0.470322	2.52621e-152	2.31174e-150
tsu	0.477061	2.84315e-157	2.74317e-155
CG10139	0.479422	4.93869e-159	4.87092e-157
tara	0.482226	3.8472e-161	3.88065e-159
l(3)neo38	0.483463	4.4546e-162	4.54497e-160
fax	0.484775	4.48243e-163	4.5998e-161
numb	0.485094	2.56203e-163	2.64441e-161
CtBP	0.485448	1.37539e-163	1.43631e-161
Taf4	0.487425	4.20839e-165	4.42081e-163
CG1737	0.490154	3.28902e-167	3.53879e-165
Oli	0.49206	1.08129e-168	1.17768e-166
Ras85D	0.493189	1.41429e-169	1.56924e-167
mod(mdg4)	0.495351	2.82563e-171	3.2156e-169
Rcd5	0.498595	7.53281e-174	8.68377e-172
insb	0.498782	5.34057e-174	6.23758e-172
insc	0.498965	3.81927e-174	4.4903e-172
Rbfox1	0.501035	8.36732e-176	1.01051e-173
gro	0.50556	1.80379e-179	2.23935e-177
Map60	0.508483	7.22216e-182	9.42758e-180
trsn	0.509355	1.37682e-182	1.82408e-180
nerfin-1	0.510578	1.33393e-183	1.79403e-181
Set	0.511803	1.2775e-184	1.74457e-182
Hrb87F	0.512888	1.58611e-185	2.1828e-183
BEAF-32	0.51711	4.39437e-189	6.29139e-187
CG7379	0.518072	6.69755e-190	9.6668e-188
baf	0.519418	4.76218e-191	6.92976e-189
JIL-1	0.524436	2.24397e-195	3.37603e-193
Dref	0.525501	2.65001e-196	4.12682e-194
cdi	0.529855	3.94073e-200	6.59998e-198
CG11504	0.529902	3.58528e-200	6.06186e-198
fs(1)h	0.532239	2.99518e-202	5.21307e-200
Su(var)205	0.54168	8.21347e-211	1.51889e-208
Chro	0.542242	2.49136e-211	4.65569e-209
corto	0.544142	4.33923e-213	8.19514e-211
kek5	0.544507	1.98456e-213	3.78838e-211
scrt	0.547757	1.80967e-216	3.65081e-214
e(r)	0.553407	7.81791e-222	1.61385e-219
CG32850	0.556575	6.91084e-225	1.46057e-222
Tet	0.561426	1.2574e-229	2.75588e-227
pzg	0.564377	1.5022e-232	3.41904e-230
gcm	0.567353	1.58523e-235	3.65489e-233
Top2	0.567663	7.72579e-236	1.80468e-233
CG32428	0.5742	1.71403e-242	4.11206e-240
Akap200	0.58624	3.7776e-255	9.86231e-253
B52	0.59138	1.02572e-260	2.84525e-258
M1BP	0.591823	3.35581e-261	9.45646e-259
CG13920	0.593163	1.13724e-262	3.25635e-260
Galphai	0.597404	2.27728e-267	6.62763e-265
Spn	0.601964	1.68464e-272	5.15646e-270
Dsp1	0.603802	1.3625e-274	4.31938e-272
scyl	0.60401	7.89431e-275	2.54814e-272
glo	0.617503	1.26456e-290	4.77654e-288
sqd	0.621024	7.1266e-295	2.81152e-292
Hel25E	0.621144	5.09264e-295	2.05476e-292
CG9135	0.623835	2.63357e-298	1.0873e-295
dap	0.624263	7.85673e-299	3.40196e-296
CG4747	0.630104	4.35769e-306	2.27535e-303
HmgZ	0.63262	0	1.62228e-306
CG8289	0.662094	0	0
His3.3B	0.668354	0	0
Lam	0.677152	0	0
elav	0.680147	0	0
CG1910	0.692736	0	0
SPARC	0.697105	0	0
Nrt	0.701979	0	0
lncRNA:CR30009	0.709331	0	0
Sema1a	0.753282	0	0
crol	0.754669	0	0
His2Av	0.767624	0	0
HmgD	0.833228	0	0
Bacc	0.883019	0	0

### Sheet: Enriched GOTERM-BP
Category	Term	Count	%	PValue	Genes	List Total	Pop Hits	Pop Total	Fold Enrichment	Bonferroni	Benjamini	FDR
GOTERM_BP_DIRECT	GO:0048813~dendrite morphogenesis	16	8.60215	5.3425e-08	FBGN0014179, FBGN0015664, FBGN0011592, FBGN0010280, FBGN0086356, FBGN0028999, FBGN0001139, FBGN0004656, FBGN0025463, FBGN0011715, FBGN0004595, FBGN0004880, FBGN0004362, FBGN0028993, FBGN0040283, FBGN0015805	158	184	10996	6.05173	3.72899e-05	1.76521e-05	1.67923e-05
GOTERM_BP_DIRECT	GO:0008356~asymmetric cell division	8	4.30108	5.54144e-08	FBGN0004595, FBGN0000163, FBGN0260440, FBGN0010300, FBGN0261385, FBGN0011674, FBGN0001104, FBGN0002973	158	26	10996	21.4138	3.86785e-05	1.76521e-05	1.67923e-05
GOTERM_BP_DIRECT	GO:0000381~regulation of alternative mRNA splicing, via spliceosome	11	5.91398	7.58688e-08	FBGN0004237, FBGN0086683, FBGN0014189, FBGN0263396, FBGN0004587, FBGN0000662, FBGN0017457, FBGN0035235, FBGN0035872, FBGN0033378, FBGN0031883	158	73	10996	10.4869	5.2955e-05	1.76521e-05	1.67923e-05
GOTERM_BP_DIRECT	GO:0006357~regulation of transcription from RNA polymerase II promoter	14	7.52688	1.09492e-06	FBGN0015664, FBGN0020309, FBGN0020496, FBGN0261885, FBGN0005427, FBGN0025463, FBGN0032847, FBGN0011715, FBGN0267033, FBGN0002781, FBGN0015602, FBGN0010328, FBGN0013753, FBGN0033998	158	173	10996	5.63196	0.000763964	0.000191064	0.000181757
GOTERM_BP_DIRECT	GO:0045035~sensory organ precursor cell division	5	2.68817	7.85677e-06	FBGN0015664, FBGN0260440, FBGN0261385, FBGN0010316, FBGN0002973	158	10	10996	34.7975	0.00546904	0.00109681	0.00104338
GOTERM_BP_DIRECT	GO:0007422~peripheral nervous system development	9	4.83871	2.51241e-05	FBGN0004595, FBGN0005672, FBGN0278604, FBGN0260440, FBGN0011674, FBGN0003525, FBGN0002973, FBGN0003205, FBGN0016977	158	84	10996	7.4566	0.0173839	0.00292277	0.0027804
GOTERM_BP_DIRECT	GO:0000398~mRNA splicing, via spliceosome	13	6.98925	9.37116e-05	FBGN0086683, FBGN0014189, FBGN0017457, FBGN0033210, FBGN0021895, FBGN0005648, FBGN0263396, FBGN0004587, FBGN0033378, FBGN0010774, FBGN0031883, FBGN0024491, FBGN0016977	158	226	10996	4.00325	0.0633202	0.00889183	0.00845871
GOTERM_BP_DIRECT	GO:0045944~positive regulation of transcription from RNA polymerase II promoter	13	6.98925	0.000101912	FBGN0014179, FBGN0010280, FBGN0036761, FBGN0263832, FBGN0020412, FBGN0003512, FBGN0025463, FBGN0003720, FBGN0004595, FBGN0263392, FBGN0015903, FBGN0033636, FBGN0033802	158	228	10996	3.96813	0.0686669	0.00889183	0.00845871
GOTERM_BP_DIRECT	GO:0006355~regulation of transcription, DNA-templated	17	9.13978	0.000193813	FBGN0014179, FBGN0015664, FBGN0010280, FBGN0037621, FBGN0020496, FBGN0029905, FBGN0003607, FBGN0261885, FBGN0001139, FBGN0263352, FBGN0004595, FBGN0028993, FBGN0032651, FBGN0015805, FBGN0010328, FBGN0033998, FBGN0016977	158	401	10996	2.95041	0.126541	0.0145218	0.0138144
GOTERM_BP_DIRECT	GO:0007399~nervous system development	9	4.83871	0.000208049	FBGN0004595, FBGN0278604, FBGN0259168, FBGN0013984, FBGN0033636, FBGN0260400, FBGN0001139, FBGN0025549, FBGN0015229	158	113	10996	5.54296	0.135179	0.0145218	0.0138144
GOTERM_BP_DIRECT	GO:0045892~negative regulation of transcription, DNA-templated	9	4.83871	0.000314086	FBGN0020309, FBGN0004861, FBGN0278608, FBGN0020496, FBGN0003607, FBGN0015805, FBGN0024491, FBGN0001139, FBGN0004656	158	120	10996	5.21962	0.196892	0.0199302	0.0189593
GOTERM_BP_DIRECT	GO:0051301~cell division	7	3.76344	0.000439582	FBGN0030863, FBGN0002715, FBGN0010313, FBGN0002924, FBGN0278604, FBGN0087021, FBGN0003525	158	69	10996	7.06036	0.264273	0.02513	0.0239059
GOTERM_BP_DIRECT	GO:0007400~neuroblast fate determination	5	2.68817	0.000468038	FBGN0004595, FBGN0010300, FBGN0011674, FBGN0002973, FBGN0016977	158	26	10996	13.3836	0.278748	0.02513	0.0239059
GOTERM_BP_DIRECT	GO:0007314~oocyte anterior/posterior axis specification	5	2.68817	0.000626942	FBGN0263396, FBGN0000273, FBGN0000163, FBGN0033378, FBGN0026238	158	28	10996	12.4277	0.354508	0.0312575	0.0297349
GOTERM_BP_DIRECT	GO:0007067~mitotic nuclear division	9	4.83871	0.000837937	FBGN0004237, FBGN0004587, FBGN0033210, FBGN0002715, FBGN0061515, FBGN0003607, FBGN0261385, FBGN0003525, FBGN0003732	158	139	10996	4.50615	0.442964	0.038992	0.0370927
GOTERM_BP_DIRECT	GO:0006351~transcription, DNA-templated	15	8.06452	0.00097053	FBGN0020496, FBGN0003607, FBGN0020412, FBGN0261885, FBGN0001139, FBGN0005427, FBGN0265276, FBGN0003720, FBGN0002781, FBGN0004595, FBGN0000283, FBGN0010313, FBGN0015805, FBGN0024491, FBGN0016977	158	376	10996	2.77639	0.492246	0.0405209	0.0385471
GOTERM_BP_DIRECT	GO:0055059~asymmetric neuroblast division	5	2.68817	0.00105335	FBGN0004595, FBGN0000163, FBGN0011674, FBGN0001104, FBGN0002973	158	32	10996	10.8742	0.520796	0.0405209	0.0385471
GOTERM_BP_DIRECT	GO:0007476~imaginal disc-derived wing morphogenesis	11	5.91398	0.00109291	FBGN0011817, FBGN0265276, FBGN0020309, FBGN0030863, FBGN0005672, FBGN0000273, FBGN0004395, FBGN0000289, FBGN0261885, FBGN0003205, FBGN0004656	158	217	10996	3.52785	0.533858	0.0405209	0.0385471
GOTERM_BP_DIRECT	GO:0007417~central nervous system development	7	3.76344	0.001103	FBGN0004595, FBGN0015903, FBGN0004108, FBGN0002525, FBGN0002973, FBGN0260400, FBGN0005427	158	82	10996	5.94103	0.537136	0.0405209	0.0385471
GOTERM_BP_DIRECT	GO:0045893~positive regulation of transcription, DNA-templated	8	4.30108	0.00155838	FBGN0014179, FBGN0015664, FBGN0025463, FBGN0011715, FBGN0262527, FBGN0003607, FBGN0032202, FBGN0261885	158	119	10996	4.67865	0.663311	0.0543873	0.0517381
GOTERM_BP_DIRECT	GO:0006325~chromatin organization	6	3.22581	0.00173962	FBGN0038546, FBGN0033210, FBGN0004362, FBGN0015805, FBGN0015602, FBGN0020412	158	61	10996	6.8454	0.703382	0.0567733	0.0540078
GOTERM_BP_DIRECT	GO:0048477~oogenesis	13	6.98925	0.00184716	FBGN0262527, FBGN0061515, FBGN0261385, FBGN0020412, FBGN0003512, FBGN0263396, FBGN0002781, FBGN0000273, FBGN0031661, FBGN0010300, FBGN0015805, FBGN0015602, FBGN0010316	158	315	10996	2.87217	0.724869	0.0567733	0.0540078
GOTERM_BP_DIRECT	GO:0051276~chromosome organization	6	3.22581	0.00187075	FBGN0044324, FBGN0003607, FBGN0259785, FBGN0020412, FBGN0003612, FBGN0259139	158	62	10996	6.73499	0.729371	0.0567733	0.0540078
GOTERM_BP_DIRECT	GO:0048749~compound eye development	8	4.30108	0.00226157	FBGN0015664, FBGN0011817, FBGN0000662, FBGN0000273, FBGN0004395, FBGN0003205, FBGN0003612, FBGN0016977	158	127	10996	4.38393	0.7941	0.0653088	0.0621276
GOTERM_BP_DIRECT	GO:0045879~negative regulation of smoothened signaling pathway	4	2.15054	0.00233914	FBGN0261988, FBGN0000273, FBGN0015805, FBGN0001139	158	19	10996	14.6516	0.804976	0.0653088	0.0621276
GOTERM_BP_DIRECT	GO:0022008~neurogenesis	18	9.67742	0.00288619	FBGN0015664, FBGN0010280, FBGN0086356, FBGN0014163, FBGN0017551, FBGN0003607, FBGN0261385, FBGN0005648, FBGN0011290, FBGN0261885, FBGN0003612, FBGN0004237, FBGN0005672, FBGN0010300, FBGN0259785, FBGN0015805, FBGN0010328, FBGN0259876	158	565	10996	2.21718	0.867009	0.077483	0.0737088
GOTERM_BP_DIRECT	GO:0051123~RNA polymerase II transcriptional preinitiation complex assembly	4	2.15054	0.00314419	FBGN0015664, FBGN0032847, FBGN0010280, FBGN0037621	158	21	10996	13.2562	0.888986	0.0812832	0.0773238
GOTERM_BP_DIRECT	GO:0007076~mitotic chromosome condensation	4	2.15054	0.00410027	FBGN0014269, FBGN0010313, FBGN0003732, FBGN0259876	158	23	10996	12.1035	0.94318	0.102214	0.0972351
GOTERM_BP_DIRECT	GO:0070983~dendrite guidance	4	2.15054	0.00463744	FBGN0011592, FBGN0011715, FBGN0004595, FBGN0015805	158	24	10996	11.5992	0.96101	0.111618	0.106181
GOTERM_BP_DIRECT	GO:0006468~protein phosphorylation	11	5.91398	0.00481222	FBGN0015664, FBGN0011817, FBGN0016930, FBGN0030864, FBGN0261988, FBGN0000273, FBGN0259168, FBGN0013984, FBGN0260798, FBGN0020412, FBGN0004876	158	266	10996	2.87799	0.965508	0.111964	0.106511
GOTERM_BP_DIRECT	GO:0046777~protein autophosphorylation	4	2.15054	0.0058344	FBGN0015664, FBGN0011817, FBGN0013984, FBGN0020412	158	26	10996	10.7069	0.983166	0.128807	0.122533
GOTERM_BP_DIRECT	GO:0010628~positive regulation of gene expression	4	2.15054	0.00649578	FBGN0014179, FBGN0015664, FBGN0025463, FBGN0004595	158	27	10996	10.3104	0.989421	0.128807	0.122533
GOTERM_BP_DIRECT	GO:0007517~muscle organ development	6	3.22581	0.00661125	FBGN0025463, FBGN0011715, FBGN0010280, FBGN0004362, FBGN0015805, FBGN0005427	158	83	10996	5.03096	0.990245	0.128807	0.122533
GOTERM_BP_DIRECT	GO:0007474~imaginal disc-derived wing vein specification	5	2.68817	0.00680567	FBGN0011817, FBGN0011715, FBGN0261988, FBGN0010313, FBGN0260798	158	53	10996	6.56556	0.991491	0.128807	0.122533
GOTERM_BP_DIRECT	GO:0008586~imaginal disc-derived wing vein morphogenesis	5	2.68817	0.00680567	FBGN0011817, FBGN0011715, FBGN0261885, FBGN0003205, FBGN0016977	158	53	10996	6.56556	0.991491	0.128807	0.122533
GOTERM_BP_DIRECT	GO:0043044~ATP-dependent chromatin remodeling	3	1.6129	0.00682787	FBGN0011715, FBGN0020496, FBGN0033636	158	9	10996	23.1983	0.991622	0.128807	0.122533
GOTERM_BP_DIRECT	GO:0045931~positive regulation of mitotic cell cycle	3	1.6129	0.00682787	FBGN0020309, FBGN0259785, FBGN0003525	158	9	10996	23.1983	0.991622	0.128807	0.122533
GOTERM_BP_DIRECT	GO:0016569~covalent chromatin modification	4	2.15054	0.00794783	FBGN0038546, FBGN0002781, FBGN0000283, FBGN0261885	158	29	10996	9.5993	0.996189	0.145989	0.138878
GOTERM_BP_DIRECT	GO:0008104~protein localization	5	2.68817	0.00826029	FBGN0004595, FBGN0261385, FBGN0011674, FBGN0026238, FBGN0002973	158	56	10996	6.21383	0.996941	0.146031	0.138918
GOTERM_BP_DIRECT	GO:0060438~trachea development	3	1.6129	0.00845525	FBGN0026562, FBGN0278604, FBGN0003205	158	10	10996	20.8785	0.997333	0.146031	0.138918
GOTERM_BP_DIRECT	GO:0030261~chromosome condensation	4	2.15054	0.00873973	FBGN0031977, FBGN0015805, FBGN0003612, FBGN0259876	158	30	10996	9.27932	0.997817	0.146031	0.138918
GOTERM_BP_DIRECT	GO:0048149~behavioral response to ethanol	5	2.68817	0.00878699	FBGN0005672, FBGN0031453, FBGN0000273, FBGN0015903, FBGN0027932	158	57	10996	6.10482	0.997889	0.146031	0.138918
GOTERM_BP_DIRECT	GO:0030178~negative regulation of Wnt signaling pathway	4	2.15054	0.00957627	FBGN0011817, FBGN0020309, FBGN0086356, FBGN0001139	158	31	10996	8.97999	0.998789	0.155447	0.147875
GOTERM_BP_DIRECT	GO:0006342~chromatin silencing	7	3.76344	0.0132341	FBGN0001197, FBGN0010313, FBGN0003607, FBGN0015805, FBGN0024491, FBGN0002525, FBGN0003732	158	136	10996	3.58209	0.999908	0.209941	0.199714
GOTERM_BP_DIRECT	GO:0000281~mitotic cytokinesis	5	2.68817	0.0138005	FBGN0000043, FBGN0086356, FBGN0000163, FBGN0261385, FBGN0259876	158	65	10996	5.35346	0.999939	0.21406	0.203633
GOTERM_BP_DIRECT	GO:0006366~transcription from RNA polymerase II promoter	5	2.68817	0.0152867	FBGN0015664, FBGN0025463, FBGN0010280, FBGN0026373, FBGN0036761	158	67	10996	5.19365	0.999979	0.22543	0.214449
GOTERM_BP_DIRECT	GO:0007423~sensory organ development	5	2.68817	0.0152867	FBGN0003410, FBGN0004595, FBGN0260440, FBGN0261385, FBGN0011674	158	67	10996	5.19365	0.999979	0.22543	0.214449
GOTERM_BP_DIRECT	GO:0008284~positive regulation of cell proliferation	4	2.15054	0.015557	FBGN0005672, FBGN0013984, FBGN0003525, FBGN0003205	158	37	10996	7.52378	0.999982	0.22543	0.214449
GOTERM_BP_DIRECT	GO:0010468~regulation of gene expression	5	2.68817	0.0160663	FBGN0014179, FBGN0004587, FBGN0000283, FBGN0015903, FBGN0010313	158	68	10996	5.11727	0.999988	0.22543	0.214449
GOTERM_BP_DIRECT	GO:0050767~regulation of neurogenesis	3	1.6129	0.0164713	FBGN0004395, FBGN0010300, FBGN0002973	158	14	10996	14.9132	0.999991	0.22543	0.214449
GOTERM_BP_DIRECT	GO:0045167~asymmetric protein localization involved in cell fate determination	3	1.6129	0.0164713	FBGN0000163, FBGN0011674, FBGN0001104	158	14	10996	14.9132	0.999991	0.22543	0.214449
GOTERM_BP_DIRECT	GO:0007411~axon guidance	8	4.30108	0.0168011	FBGN0011592, FBGN0004595, FBGN0029905, FBGN0010300, FBGN0013984, FBGN0004108, FBGN0028999, FBGN0016977	158	185	10996	3.00951	0.999993	0.225522	0.214537
GOTERM_BP_DIRECT	GO:0030182~neuron differentiation	3	1.6129	0.0188291	FBGN0014179, FBGN0004395, FBGN0010300	158	15	10996	13.919	0.999998	0.242207	0.230409
GOTERM_BP_DIRECT	GO:0046426~negative regulation of JAK-STAT cascade	3	1.6129	0.0188291	FBGN0015903, FBGN0259785, FBGN0003612	158	15	10996	13.919	0.999998	0.242207	0.230409
GOTERM_BP_DIRECT	GO:0042981~regulation of apoptotic process	4	2.15054	0.0191789	FBGN0015664, FBGN0000273, FBGN0003607, FBGN0003205	158	40	10996	6.95949	0.999999	0.242207	0.230409
GOTERM_BP_DIRECT	GO:0007095~mitotic G2 DNA damage checkpoint	5	2.68817	0.0194321	FBGN0037621, FBGN0262527, FBGN0263832, FBGN0003732, FBGN0003612	158	72	10996	4.83298	0.999999	0.242207	0.230409
GOTERM_BP_DIRECT	GO:0008285~negative regulation of cell proliferation	4	2.15054	0.0232278	FBGN0011715, FBGN0004595, FBGN0010300, FBGN0002525	158	43	10996	6.47395	1	0.284438	0.270583
GOTERM_BP_DIRECT	GO:0007405~neuroblast proliferation	3	1.6129	0.0266824	FBGN0004595, FBGN0010300, FBGN0002973	158	18	10996	11.5992	1	0.315666	0.30029
GOTERM_BP_DIRECT	GO:0007428~primary branching, open tracheal system	3	1.6129	0.0266824	FBGN0015903, FBGN0278604, FBGN0003205	158	18	10996	11.5992	1	0.315666	0.30029
GOTERM_BP_DIRECT	GO:0006268~DNA unwinding involved in DNA replication	2	1.07527	0.0283533	FBGN0278608, FBGN0003732	158	2	10996	69.5949	1	0.319203	0.303654
GOTERM_BP_DIRECT	GO:0055060~asymmetric neuroblast division resulting in ganglion mother cell formation	2	1.07527	0.0283533	FBGN0004595, FBGN0010300	158	2	10996	69.5949	1	0.319203	0.303654
GOTERM_BP_DIRECT	GO:0050771~negative regulation of axonogenesis	2	1.07527	0.0283533	FBGN0004595, FBGN0015805	158	2	10996	69.5949	1	0.319203	0.303654
GOTERM_BP_DIRECT	GO:0016049~cell growth	3	1.6129	0.0295463	FBGN0086706, FBGN0013984, FBGN0003205	158	19	10996	10.9887	1	0.327354	0.311408
GOTERM_BP_DIRECT	GO:0046331~lateral inhibition	8	4.30108	0.0316146	FBGN0020309, FBGN0263352, FBGN0000662, FBGN0017551, FBGN0003525, FBGN0002525, FBGN0040071, FBGN0001139	158	211	10996	2.63867	1	0.343662	0.326922
GOTERM_BP_DIRECT	GO:0007419~ventral cord development	5	2.68817	0.0320029	FBGN0004595, FBGN0010300, FBGN0001104, FBGN0010316, FBGN0002973	158	84	10996	4.14256	1	0.343662	0.326922
GOTERM_BP_DIRECT	GO:0016458~gene silencing	3	1.6129	0.0356195	FBGN0004861, FBGN0003607, FBGN0015805	158	21	10996	9.94213	1	0.376703	0.358354
GOTERM_BP_DIRECT	GO:0030097~hemopoiesis	3	1.6129	0.0421279	FBGN0014179, FBGN0021895, FBGN0003612	158	23	10996	9.0776	1	0.421082	0.400571
GOTERM_BP_DIRECT	GO:0051310~metaphase plate congression	2	1.07527	0.0422289	FBGN0044324, FBGN0003732	158	3	10996	46.3966	1	0.421082	0.400571
GOTERM_BP_DIRECT	GO:0009786~regulation of asymmetric cell division	2	1.07527	0.0422289	FBGN0011674, FBGN0002973	158	3	10996	46.3966	1	0.421082	0.400571
GOTERM_BP_DIRECT	GO:0007403~glial cell fate determination	2	1.07527	0.0422289	FBGN0014179, FBGN0016977	158	3	10996	46.3966	1	0.421082	0.400571
GOTERM_BP_DIRECT	GO:0007155~cell adhesion	5	2.68817	0.0454153	FBGN0020309, FBGN0264078, FBGN0026562, FBGN0004828, FBGN0015229	158	94	10996	3.70186	1	0.429516	0.408594
GOTERM_BP_DIRECT	GO:0007369~gastrulation	3	1.6129	0.0455361	FBGN0003720, FBGN0003525, FBGN0003205	158	24	10996	8.69937	1	0.429516	0.408594
GOTERM_BP_DIRECT	GO:0007099~centriole replication	3	1.6129	0.0455361	FBGN0035295, FBGN0263832, FBGN0003525	158	24	10996	8.69937	1	0.429516	0.408594
GOTERM_BP_DIRECT	GO:0045165~cell fate commitment	3	1.6129	0.0455361	FBGN0003720, FBGN0004595, FBGN0002973	158	24	10996	8.69937	1	0.429516	0.408594
GOTERM_BP_DIRECT	GO:0001709~cell fate determination	3	1.6129	0.0526429	FBGN0086356, FBGN0002973, FBGN0003205	158	26	10996	8.03019	1	0.48993	0.466066
GOTERM_BP_DIRECT	GO:0045786~negative regulation of cell cycle	2	1.07527	0.0559076	FBGN0259168, FBGN0010316	158	4	10996	34.7975	1	0.49152	0.467578
GOTERM_BP_DIRECT	GO:0051960~regulation of nervous system development	2	1.07527	0.0559076	FBGN0011674, FBGN0002973	158	4	10996	34.7975	1	0.49152	0.467578
GOTERM_BP_DIRECT	GO:0000819~sister chromatid segregation	2	1.07527	0.0559076	FBGN0003732, FBGN0259876	158	4	10996	34.7975	1	0.49152	0.467578
GOTERM_BP_DIRECT	GO:0007173~epidermal growth factor receptor signaling pathway	3	1.6129	0.0563347	FBGN0005672, FBGN0033378, FBGN0016977	158	27	10996	7.73277	1	0.49152	0.467578
GOTERM_BP_DIRECT	GO:0007406~negative regulation of neuroblast proliferation	3	1.6129	0.0563347	FBGN0004595, FBGN0010300, FBGN0261885	158	27	10996	7.73277	1	0.49152	0.467578
GOTERM_BP_DIRECT	GO:0007424~open tracheal system development	5	2.68817	0.0580878	FBGN0005672, FBGN0015903, FBGN0003525, FBGN0010316, FBGN0010238	158	102	10996	3.41152	1	0.500559	0.476176
GOTERM_BP_DIRECT	GO:0006406~mRNA export from nucleus	3	1.6129	0.0601143	FBGN0014189, FBGN0263396, FBGN0033378	158	28	10996	7.4566	1	0.511705	0.486779
GOTERM_BP_DIRECT	GO:0000122~negative regulation of transcription from RNA polymerase II promoter	6	3.22581	0.0620376	FBGN0004595, FBGN0278608, FBGN0004880, FBGN0020496, FBGN0015805, FBGN0001139	158	149	10996	2.80248	1	0.521714	0.496301
GOTERM_BP_DIRECT	GO:0006974~cellular response to DNA damage stimulus	5	2.68817	0.0632802	FBGN0014189, FBGN0001197, FBGN0043001, FBGN0013984, FBGN0041094	158	105	10996	3.31404	1	0.525376	0.499785
GOTERM_BP_DIRECT	GO:0007294~germarium-derived oocyte fate determination	3	1.6129	0.0639785	FBGN0000163, FBGN0033378, FBGN0010316	158	29	10996	7.19948	1	0.525376	0.499785
GOTERM_BP_DIRECT	GO:0000070~mitotic sister chromatid segregation	3	1.6129	0.0679241	FBGN0004861, FBGN0003732, FBGN0259876	158	30	10996	6.95949	1	0.538175	0.51196
GOTERM_BP_DIRECT	GO:0072002~Malpighian tubule development	2	1.07527	0.0693922	FBGN0000163, FBGN0003205	158	5	10996	27.838	1	0.538175	0.51196
GOTERM_BP_DIRECT	GO:0032006~regulation of TOR signaling	2	1.07527	0.0693922	FBGN0036165, FBGN0041094	158	5	10996	27.838	1	0.538175	0.51196
GOTERM_BP_DIRECT	GO:0009968~negative regulation of signal transduction	2	1.07527	0.0693922	FBGN0036165, FBGN0041094	158	5	10996	27.838	1	0.538175	0.51196
GOTERM_BP_DIRECT	GO:0048865~stem cell fate commitment	2	1.07527	0.0693922	FBGN0005672, FBGN0003205	158	5	10996	27.838	1	0.538175	0.51196
GOTERM_BP_DIRECT	GO:0008283~cell proliferation	4	2.15054	0.0706073	FBGN0014179, FBGN0086356, FBGN0003525, FBGN0003205	158	67	10996	4.15492	1	0.541581	0.5152
GOTERM_BP_DIRECT	GO:0008347~glial cell migration	3	1.6129	0.0719481	FBGN0011592, FBGN0002973, FBGN0016977	158	31	10996	6.73499	1	0.545867	0.519278
GOTERM_BP_DIRECT	GO:0007379~segment specification	3	1.6129	0.0760475	FBGN0278608, FBGN0261885, FBGN0016977	158	32	10996	6.52453	1	0.564693	0.537186
GOTERM_BP_DIRECT	GO:0001708~cell fate specification	3	1.6129	0.0760475	FBGN0003720, FBGN0004595, FBGN0003205	158	32	10996	6.52453	1	0.564693	0.537186
GOTERM_BP_DIRECT	GO:0006397~mRNA processing	3	1.6129	0.0802192	FBGN0000662, FBGN0035872, FBGN0033378	158	33	10996	6.32681	1	0.5894	0.56069
GOTERM_BP_DIRECT	GO:0035308~negative regulation of protein dephosphorylation	2	1.07527	0.0826854	FBGN0061515, FBGN0010316	158	6	10996	23.1983	1	0.601191	0.571907
GOTERM_BP_DIRECT	GO:0016055~Wnt signaling pathway	4	2.15054	0.0862964	FBGN0020496, FBGN0261885, FBGN0001139, FBGN0016977	158	73	10996	3.81342	1	0.620979	0.59073
GOTERM_BP_DIRECT	GO:0019233~sensory perception of pain	14	7.52688	0.0892422	FBGN0037670, FBGN0014163, FBGN0033210, FBGN0017551, FBGN0020496, FBGN0027932, FBGN0261885, FBGN0004876, FBGN0265276, FBGN0263352, FBGN0001197, FBGN0010774, FBGN0014009, FBGN0259139	158	602	10996	1.61849	1	0.635623	0.604662
GOTERM_BP_DIRECT	GO:0006915~apoptotic process	4	2.15054	0.0918285	FBGN0036165, FBGN0003410, FBGN0002781, FBGN0041094	158	75	10996	3.71173	1	0.647437	0.6159
GOTERM_BP_DIRECT	GO:0007059~chromosome segregation	3	1.6129	0.0931406	FBGN0044324, FBGN0002924, FBGN0087021	158	36	10996	5.79958	1	0.650121	0.618453
GOTERM_BP_DIRECT	GO:0045676~regulation of R7 cell differentiation	2	1.07527	0.0957899	FBGN0003410, FBGN0004595	158	7	10996	19.8843	1	0.655503	0.623573
GOTERM_BP_DIRECT	GO:0007584~response to nutrient	2	1.07527	0.0957899	FBGN0061515, FBGN0013984	158	7	10996	19.8843	1	0.655503	0.623573
GOTERM_BP_DIRECT	GO:0007525~somatic muscle development	3	1.6129	0.0975739	FBGN0086356, FBGN0011674, FBGN0013984	158	37	10996	5.64283	1	0.661229	0.62902
