## Supplementary Table 4 for "A comprehensive temporal patterning gene network in *Drosophila* medulla neuroblasts revealed by single-cell RNA sequencing"

### Sheet: Sheet1
REAGENT or RESOURCE	SOURCE	IDENTIFIER
Antibodies
Rabbit anti SoxN	(Ferrero, Fischer and Russell, 2014)	N/A
Rabbit anti-Hth	Richard Mann	N/A
Guinea-pig anti-Run	Claude Desplan	N/A
Rabbit anti-Bsh	Claude Desplan	N/A
Rabbit anti-Slp1	Claude Desplan	N/A
Guinea-pig anti-Slp2	Claude Desplan	N/A
Rabbit anti-D	Claude Desplan	N/A
Guinea-pig anti-Tll	Claude Desplan	N/A
Rabbit anti-Sox102F	Claude Desplan	N/A
Rabbit anti-D	(Ma et al., 1998)	N/A
Rat anti-Dfr	(Hasegawa et al., 2011)	N/A
Guinea-pig anti-Kn	(Jinushi-Nakao et al., 2007)	N/A
Guinea-pig anti-Dpn	Chris Doe	N/A
Rabbit anti-Opa	(Koromila et al., 2020)	N/A
Rat anti-BarH1	(Charlton-Perkins et al., 2011)	N/A
sheep anti-GFP	AbD Serotec	4745-1051
Goat anti-beta-gal	Abcam	ab12081
rabbit anti-RFP	Abcam	ab62341
Mouse anti V5-Tag:DyLight®550	Bio-Rad	MCA1360D550GA
Rat anti-Deadpan	Abcam	ab195173
mouse anti-eyeless	DSHB	anti-eyeless
mouse anti-Pros	DSHB	MR1A
mouse anti-Repo	DSHB	8D12 anti-Repo
mouse anti-Dac	DSHB	mAbdac2-3
mouse anti-Dap	DSHB	NP1
mouse anti-Lola -F	DSHB	7F1-1D5
Chemicals, Peptides, and Recombinant Proteins
Schneider's Insect Medium	MilliporeSigma	S0146-500ML
Penicillin-Streptomycin Solution	MilliporeSigma	P4458-100ML
Fetal Bovine Serum, Heat Inactivated	MilliporeSigma	F4135-100ML
Insulin Solution	MilliporeSigma	I0516-5ML
TrypLE™ Select Enzyme (10X)	ThermoFisher	A1217701
Collagenase Crude Type IA	MilliporeSigma	C2674-100MG
Papain Lyophilized	MilliporeSigma	P4762-25MG
Dulbecco's Phosphate Buffered Saline (DPBS)	MilliporeSigma	D8537-500ML
Bovine Serum Albumin (BSA)	MilliporeSigma	A7030-10G
Critical Commercial Assays
Chromium™ Single Cell 3' GEM, Library & Gel Bead Kit v3, 16 rxns	10x Genomics	1000075
Chromium™ Chip B Single Cell Kit, 48 rxns	10x Genomics	1000073
Chromium™ i7 Multiplex Kit, 96 rxns	10x Genomics	120262
Drosophila strains
SoxNGal4(GMR41H10Gal4)	(Pfeiffer et al., 2008)	N/A
UAS-RedStinger	BDSC	Cat# 8547
E(spl)mγGFP	(Almeida and Bray, 2005)	N/A
E(spl)mγGFP ; SoxNGal4 UAS-RedStinger /TM6B	This study	N/A
SoxNNC14/CyO	BDSC	Cat# 9938
y,w, hsFLP, UASCD8GFP; FRT40A tubGal80; tubGal4/TM6B	(Lee and Luo, 2001)	N/A
UAS-eyRNAi	BDSC	Cat# 32486
ayGal4: (yw hsFLP; act>y+>Gal4 UAS-GFP / CyO)	(Ito et al., 1997)	N/A
Dmrt99B::GFP	BDSC	Cat# 81280
UAS-dmrt99BRNAi	BDSC	Cat# 31982
FRT82B opa7	(Lee, Stultz and Hursh, 2007)	N/A
y,w,hsFLP,UASCD8GFP; ; tubGal4, FRT82B tubGal80 /TM6B	(Lee and Luo, 2001)	N/A
FRT82B hthP2 /TM6B	Richard Mann	N/A
UAS-opaRNAi	VDRC	Cat# 101531
UAS-Dcr2;Dpn-LacZ/CyO; VsxGal4/TM6B	(Erclik et al., 2017)	N/A
FRT40A slpS37A /SM6-TM6B	(Sato and Tomlinson, 2007)	N/A
yw hs FLP; act>y+>Gal4 UAS GFP / CyO; UASDCR2/TM6B	This work	N/A
Erm::V5	(Rives- Quinto et al., 2020)	N/A
FRT40A erm1/CyO,GFP	(Weng, Golden and Lee, 2010)	N/A
UAS-ermRNAi	BDSC	Cat# 50661
yw, hs-Flp1.22 ;; FRT80B, eyBAC, Ubi-GFP/TM6B,Tb; eyJ5.71	(Li et al., 2013)	N/A
hs-Flp1.22;; FRT80B; eyJ5.71/ In(4)ciD	(Li et al., 2013)	N/A
aprK568-lacZ	(Cohen et al., 1992)	N/A
UAS-scroRNAi	BDSC	Cat# 29387
UAS-scroRNAi	BDSC	Cat# 33890
B-H2::GFP	BDSC	Cat# 67734
UAS-BarH1RNAi	VDRC	Cat# 104681
UAS-BarH2RNAi	VDRC	Cat# 11570
UAS-DRNAi	VDRC	Cat# 107194
Gcm::GFP	BDSC	Cat# 38647
gcm-LacZ (P{PZ}gcmrA87/CyO)	BDSC	Cat# 5445
Gcm2::GFP	BDSC	Cat# 38646
UAS-tll-miRNA	(Lin, Huang and Lee, 2009)	N/A
Df(2L)200 FRT40A / Gla, Bc (deletes gcm and gcm2)	(Chotard, Leung and Salecker, 2005)	N/A
UAS-gcmRNAiGD	VDRC	Cat# 110539
UAS-gcmRNAiKK	VDRC	Cat# 2961
lola-T::GFP [flybase: (lola.GR -GFP.FLAG)]	BDSC	Cat# 38661
lola-K::GFP [flybase: (lola.I-GFP.FLAG)]	BDSC	Cat# 38662
UASDCR2; optixGal4/CyO	(Erclik et al., 2017)	N/A
UAS-lolaRNAi-TRiP.JF02254	BDSC	Cat# 26714
UAS-lolaRNAi-TRiP.GLV21086	BDSC	Cat# 35721
UAS-lolaRNAiKK	VDRC	Cat# 101925
Nerfin-1::GFP	BDSC	Cat#: 67385
UAS-nerfin-1RNAi	VDRC	Cat# 101631
UAS-oazRNAiGD	VDRC	Cat# 39214
UAS-oazRNAiKK	VDRC	Cat# 107061
UAS-hbnRNAi	VDRC	Cat# 103979
UAS-sbaRNAi	VDRC	Cat# 101314
UAS-scrtRNAi	VDRC	Cat# 105201
Software and Algorithms
R (version 4.0.3)	(R Core Team (2020), 2020)	N/A
Seurat (version 3.2.3)	(Butler et al., 2018)	N/A
Monocle3 (version 0.2.3.0)	(Trapnell et al., 2014; Qiu et al., 2017; Cao et al., 2019)	N/A
David 6.8	https://david.ncifcrf.gov/summary.jsp	N/A
Cell Ranger (version3.0.1, and 3.1.0)	10xGenomics	N/A
